# Eukaryotic Translation Initiation Factor Loaded Extracellular Vesicles Promotes Macrophage Cholesterol Metabolism in ovarian cancer

**DOI:** 10.1101/2024.12.06.627180

**Authors:** Sonam Mittal, Minal Nenwani, Ishaque Pulikkal Kadamberi, Sudhir Kumar, Olamide Animasahun, Jasmine George, Shirng-Wern Tsaih, Prachi Gupta, Mona Singh, Anjali Geethadevi, Chandrima Dey, Noah Meurs, Ajay Shankaran, Pradeep Chaluvally Raghavan, Deepak Nagrath, Sunila Pradeep

## Abstract

Tumor-driven immune suppression poses a significant impediment to the success of immunotherapy in ovarian cancer. Among the various mechanisms contributing to immune suppression, intracellular communication facilitated by tumor-derived extracellular vesicles (EVs) within the tumor microenvironment (TME) emerges as a pivotal factor influencing tumor growth.

We discovered that EVs from both ovarian tumor cell lines and the plasma of ovarian cancer patients are encapsulated with eukaryotic translation initiation factor 4E (eIF4E). Our study revealed a new mechanism showing how these EVs are loaded with eIF4E and its impact on ovarian cancer progression. We also demonstrated that eIF4E-containing EVs (eIF4E-EVs) alter protein translation in macrophages, contributing to anti-tumor immune response.

Treatment of macrophages with eIF4E-EVs induces an immunosuppressive phenotype marked by the release of cytokines such as IL-6 and an elevated expression of Programmed death-ligand 1 (PD-L1). Notably, eIF4E-packaged EVs enhance the expression of 3-hydroxy-3-methyl-glutaryl-coenzyme A reductase (HMGCR) a pivotal enzyme in cholesterol biosynthesis, resulting in increased cholesterol levels within macrophages. Inhibition of HMGCR or reduction of cholesterol in macrophages effectively restores their antitumor activity by decreasing PD-L1 on macrophages.

Analysis of tumor tissue from ovarian cancer patients revealed a positive correlation between HMGCR and TAM in ovarian cancer. In summary, we have characterized the mechanism of how eIF4E loaded EVs induced cholesterol synthesis, creating an immunosuppressive environment by upregulating PD-L1 expression in macrophages.
