## Supplementary table- 2 for "Eukaryotic Translation Initiation Factor Loaded Extracellular Vesicles Promotes Macrophage Cholesterol Metabolism in ovarian cancer"

### Sheet: Sheet1
Gene.Symbol.short	G4vsG2.logFC
MECP2	4.85171
RRP12	4.83915
RBM28	4.59196
GLS	3.99655
NAT10	3.89254
STXBP3	3.44616
SMC1A	3.32772
MYBBP1A	3.30978
BRIX1	3.06178
FN1	3.00841
HNRNPA0	2.95048
TROVE2	2.86979
C6orf57	2.86846
TCOF1	2.82596
ACIN1	2.72027
CLPX	2.67331
MNDA	2.66713
TAOK3	2.6292
PECAM1	2.52341
DBT	2.43686
MCM6	2.4015
PES1	2.33248
HIBCH	2.29024
MRPL9	2.27539
SRRM2	2.18489
MAK16	2.16061
PPP2R2A	2.12387
OSBPL8	2.11572
HMGCS1	2.11238
UQCRFS1	2.06941
ZRANB2	2.06137
UGDH	2.05229
LIMA1	2.04791
CDC5L	1.99664
SLC25A6	1.90204
GLIPR2	1.90087
UTP23	1.88337
SGTA	1.85765
SRP72	1.82467
RPL7L1	1.81019
CYB5R3	1.78742
RBBP7	1.78434
CELF1	1.76531
NUMA1	1.75745
THRAP3	1.75177
PNN	1.74967
DDX21	1.72149
SUN2	1.71831
DDX27	1.70297
ALCAM	1.69523
NUDCD1	1.68506
PSIP1	1.67814
FUBP3	1.67621
NOP2	1.67265
DNTTIP2	1.66372
HP1BP3	1.65341
TOP2A	1.61262
USP39	1.61061
EXOSC10	1.60241
HUWE1	1.59041
NDUFAB1	1.58503
NUP155	1.57749
CTAGE9	1.56501
PGLS	1.55118
BCLAF1	1.54491
MCCC2	1.53226
MKI67	1.53161
NUP205	1.52236
CHD4	1.51635
PCNA	1.51517
NUP210	1.51119
AIMP1	1.50094
MAT2A	1.49259
TOP1	1.45803
SYMPK	1.43434
PTPN1	1.42742
PRPF6	1.42328
CPSF6	1.40284
RSL1D1	1.40266
TSNAX	1.39587
SON	1.39315
UQCRC2	1.36259
ATAD3A	1.33601
MCM4	1.318
SELRC1	1.31069
ACAA2	1.30115
UAP1L1	1.29082
HK2	1.29007
NOP58	1.27184
RPA1	1.26835
TFAM	1.26363
PRCP	1.24248
SF1	1.2414
ANP32E	1.2325
ARHGAP17	1.22255
MAGOH	1.19545
IGF2BP2	1.16087
IVD	1.15344
RBM4B	1.1512
PCNP	1.10094
UBA6	1.09076
GRHPR	1.08488
PHF5A	1.08111
SF3B1	1.06901
GDI1	1.06734
GTPBP4	1.04598
RBM8A	1.04232
UBA2	1.02909
FN3KRP	1.02814
KRI1	1.01861
CLINT1	1.01728
WDR75	1.01701
PRPF40A	1.01572
BAZ1B	1.00902
SMARCA5	0.991192
SACM1L	0.988683
RBM14	0.98717
FIS1	0.981549
CKAP4	0.973892
KPNB1	0.965661
CD38	0.965334
MCM2	0.958784
FAH	0.947828
SEC61G	0.944219
WDR43	0.938203
GAR1	0.935699
RAB35	0.935553
PAICS	0.934043
FBP2	0.931951
TUBB3	0.927754
KIAA0368	0.913916
CORO1A	0.910114
FAM120A	0.909606
CHCHD2	0.906999
ASPH	0.891421
ARPC1A	0.890028
AKAP8L	0.887854
RCN1	0.884156
ACTN3	0.882815
RPS6KA1	0.879139
SRP54	0.87901
LMNB2	0.862997
CSNK2A2	0.85737
SH3GLB1	0.856464
NIPSNAP1	0.854678
PDCD11	0.846957
XRN2	0.845578
DCK	0.841499
GTF2F2	0.814497
DNAJC10	0.813157
DKC1	0.804427
WDR3	0.80401
SYNCRIP	0.79701
EI24	0.789481
TPP2	0.771348
RPL3	0.76213
ENOPH1	0.756663
SLK	0.744222
RAB3GAP2	0.741317
EEF1D	0.739898
SAFB	0.728009
HDLBP	0.709545
DDX39A	0.70701
NONO	0.706658
SRRT	0.706033
EEF2	0.695141
RPL35	0.694622
TXNDC17	0.686923
NAGA	0.680361
EIF3E	0.675012
STT3A	0.672693
GBP1	0.670118
FEN1	0.668876
ATG7	0.667744
SUPT5H	0.660648
VAV1	0.65778
CD14	0.657214
HSD17B12	0.643916
ECH1	0.627843
APEX1	0.622128
KIAA0020	0.617668
DHX15	0.609238
GLYR1	0.603861
CCAR1	0.602452
TGOLN2	0.600531
C1QBP	0.60031
HDAC1	0.596875
LY75	0.593418
FBP1	0.592137
PSMB7	0.588517
PRPF8	0.587978
PFKP	0.58333
DPM1	0.579967
NRAS	0.579199
LARP1	0.570006
EIF3J	0.569354
TCEB2	0.563712
PTMA	0.555249
TMCO1	0.552436
SARS	0.54727
TBL1XR1	0.536452
GBA	0.535586
ZC3HAV1	0.527266
EIF2S3	0.523263
CCDC88A	0.518844
NCL	0.501128
FERMT3	0.492246
FAM49B	0.489449
RAB11A	0.487974
HNRNPDL	0.478617
DHRS4	0.469662
VPS4B	0.468465
SLC25A24	0.467254
MYO1F	0.466413
G3BP2	0.462419
EIF3L	0.45237
KHDRBS1	0.443942
TRAP1	0.438941
ACTR3	0.438543
HMGB3	0.429513
HNRNPA3	0.40127
HNRNPA1	0.394889
ANXA4	0.394671
SNRPA1	0.391136
ACO2	0.377176
EIF4G1	0.370518
TBL2	0.370514
TOMM70A	0.362331
HEXB	0.361205
GLG1	0.349904
AP2M1	0.349817
MYO6	0.339329
YBX1	0.327936
SND1	0.312976
THUMPD1	0.253346
RPS2	-0.261925
ATP5B	-0.282253
NENF	-0.291617
PSMC5	-0.298567
SUCLA2	-0.299961
ATP6V1A	-0.301545
PGD	-0.301773
AGPS	-0.30411
PCMT1	-0.304673
PRDX6	-0.315096
HNRNPUL1	-0.317008
PDIA6	-0.322887
CAPZB	-0.32371
SNX3	-0.326058
SEPT2	-0.333777
PSMA5	-0.337416
ITPA	-0.339625
SRP9	-0.342319
SORD	-0.34257
FAM82B	-0.3446
PABPC4	-0.345812
ATP6V1D	-0.348368
LAP3	-0.349647
NASP	-0.362191
CALR	-0.362241
SCPEP1	-0.367173
U2AF2	-0.368161
MPP1	-0.373172
PSMD13	-0.373273
UBE2M	-0.377543
UBE2I	-0.378273
PGK1	-0.378711
TALDO1	-0.37993
ZYX	-0.381257
CTSD	-0.383872
GCLC	-0.384151
VARS	-0.386036
MTHFD1	-0.386095
ITGB2	-0.387725
RAB14	-0.390997
RALB	-0.39554
CANX	-0.395708
KYNU	-0.395933
MYL6	-0.396351
HCFC1	-0.399094
HSD17B4	-0.400422
SF3A1	-0.40124
CES1	-0.409887
TWF2	-0.411423
EHD4	-0.413374
AKR1A1	-0.413691
ARHGEF7	-0.414446
SDCBP	-0.416462
ACTN4	-0.421272
SEC31A	-0.42402
SGTB	-0.425698
YWHAQ	-0.427504
EIF3I	-0.433245
PGM2	-0.433783
WARS	-0.434536
FMNL1	-0.434868
IARS2	-0.437042
PPT1	-0.438951
FARSB	-0.439524
RSU1	-0.440037
GSTM3	-0.44035
FHL1	-0.441511
CCT2	-0.445002
COX5B	-0.446301
CA2	-0.44631
GOT2	-0.449015
SMAP2	-0.449307
BAZ1A	-0.449384
AFG3L2	-0.451494
PSMA3	-0.457911
ACAD9	-0.462559
UQCRB	-0.466395
PRKCD	-0.46664
LUZP6	-0.467107
KCNAB2	-0.469691
VPS29	-0.471089
SLC2A5	-0.479501
CTSB	-0.480053
TXNL1	-0.480381
HDGF	-0.481655
EPRS	-0.485174
ATP6V1E1	-0.493169
PSMD11	-0.49371
BSG	-0.495245
NCF4	-0.495736
CAPRIN1	-0.495822
USP14	-0.496815
GGH	-0.497776
PGK2	-0.497922
ATP6V1G1	-0.497926
RAB32	-0.505155
RRP1B	-0.505506
ATP13A1	-0.507767
HIBADH	-0.507891
SGPL1	-0.508
COPB1	-0.509604
BLVRA	-0.510138
KCTD12	-0.510923
CAPZA2	-0.515422
ACAT2	-0.517759
CTSA	-0.52001
IPO9	-0.523806
EPB41L2	-0.523975
ATP6V1C1	-0.524595
SNX6	-0.526514
EIF3G	-0.528143
ESD	-0.529216
MICAL1	-0.531741
PRPF3	-0.534645
GLRX3	-0.534906
EIF4E	-0.536889
RAB31	-0.537108
MDH1	-0.537508
APEH	-0.537978
FCER1G	-0.538351
ARHGAP1	-0.539661
NT5DC2	-0.541231
PPA2	-0.54255
CTSS	-0.543949
LRRFIP1	-0.544851
OXSR1	-0.54684
FSCN1	-0.550299
APOA1BP	-0.556669
GLB1	-0.557666
CD81	-0.560638
CPNE3	-0.563146
QARS	-0.566272
AARS	-0.569996
SEPT11	-0.570924
RUVBL2	-0.571025
TCEA1	-0.571253
PPCS	-0.572059
ABI1	-0.573675
BZW2	-0.575195
LPXN	-0.575256
DNAJC5	-0.576833
CRIP1	-0.57782
GSPT1	-0.581792
MRPL50	-0.585398
HSD17B11	-0.586275
EIF1	-0.588453
RANBP1	-0.588791
PSAP	-0.58899
CLIC4	-0.590974
NCKAP1L	-0.591215
UFD1L	-0.59466
ATP6V0D1	-0.596308
PRKAR1A	-0.597172
SH3BGRL	-0.59847
OCIAD1	-0.599116
COPE	-0.602437
AHNAK	-0.603913
GRPEL1	-0.608678
CAST	-0.609921
RNH1	-0.610001
LARS	-0.610651
NUDC	-0.611597
FAM3C	-0.613686
CHMP4B	-0.615598
PROSC	-0.622067
UGP2	-0.622573
CIRBP	-0.62319
DNAJA1	-0.625839
CORO7	-0.626146
TNS3	-0.626547
AP2A2	-0.627433
GSTP1	-0.627842
NUCB2	-0.628073
IL4I1	-0.628093
NANS	-0.628888
SLC3A2	-0.632495
MCM5	-0.634031
EVL	-0.636026
ERAP1	-0.639212
FAM21C	-0.643392
ATP5O	-0.644337
STK10	-0.654183
DOCK8	-0.655299
ETFB	-0.657525
DLAT	-0.659224
DIAPH1	-0.661081
FKBP3	-0.661241
STRAP	-0.667165
TYMP	-0.671711
BTK	-0.684218
PLGRKT	-0.684415
CAPN1	-0.687925
VPS26A	-0.68876
NARS	-0.692047
ACADS	-0.692871
NPC2	-0.693942
ARL8A	-0.694699
FKBP2	-0.699905
RAB1B	-0.70201
ANPEP	-0.702022
ZNF512	-0.702282
PSMC1	-0.705007
ME1	-0.708539
PSMD7	-0.710612
ANXA6	-0.710735
CAT	-0.711402
MBNL1	-0.714258
BLMH	-0.716191
ME2	-0.720096
PTGR1	-0.720447
TXNDC12	-0.721611
BUB3	-0.721931
NEDD8	-0.722582
NUDT5	-0.723455
CLPP	-0.725974
CTSC	-0.726535
CBR1	-0.727525
PSMD8	-0.729219
SYK	-0.729962
PFDN1	-0.736003
DEGS1	-0.736092
STAT3	-0.737043
CYB5B	-0.73929
TIPRL	-0.739592
THOP1	-0.743287
SRI	-0.746274
GLOD4	-0.746299
LAMP1	-0.74673
ANP32B	-0.749564
FARSA	-0.750403
PFDN2	-0.752524
AK2	-0.753543
SAMM50	-0.755004
PPP3R1	-0.770972
EIF2A	-0.776149
TIMM44	-0.777998
NAA15	-0.782776
GNS	-0.783565
OGT	-0.785723
PPP2R4	-0.78574
GLA	-0.787743
LAMP2	-0.787862
LIPA	-0.790091
ATP6V0A1	-0.798396
PDAP1	-0.801866
PDXK	-0.80244
GPX4	-0.804533
SNX5	-0.805968
PPP5C	-0.808472
CAMK2D	-0.815584
PREP	-0.823613
TMX3	-0.823849
SARNP	-0.826585
CIRH1A	-0.830872
PEBP1	-0.834228
RAB5C	-0.834859
UTP15	-0.836103
CBX1	-0.837933
ESYT1	-0.839098
RAD23A	-0.841234
RP2	-0.841344
CAPN2	-0.841368
PHGDH	-0.842773
CNBP	-0.845852
SSRP1	-0.84707
BCL2L13	-0.852665
CTSH	-0.856491
C7orf55-LUC7L2	-0.856811
ARHGEF1	-0.858344
ALDH2	-0.859832
FNTA	-0.861198
ATG3	-0.86996
TIMM13	-0.871166
CPM	-0.883671
NQO1	-0.88613
YWHAH	-0.887234
NAPA	-0.890505
KRT1	-0.897457
APOOL	-0.900277
GSTM1	-0.90033
FASN	-0.906433
ALDH1L2	-0.914313
CAPG	-0.917264
ST13	-0.936344
RCC2	-0.936482
PLIN2	-0.937176
CARHSP1	-0.946332
C14orf159	-0.952935
TPM1	-0.953242
RANGAP1	-0.954873
RTCA	-0.958271
CYC1	-0.960867
WDFY1	-0.967172
LETM1	-0.970084
DNAJA3	-0.970384
PHPT1	-0.976542
GMPS	-0.982368
TIMM10	-0.982867
RPL10	-0.992729
EIF3B	-0.992817
EPN1	-1.00003
RAB6A	-1.011
SEC24D	-1.01208
MYO9B	-1.01621
CTSL	-1.01644
VPS35	-1.0209
SEC63	-1.02154
ATP6V1B2	-1.02529
ADPGK	-1.03615
S100A4	-1.04744
PLEKHO2	-1.04996
S100A8	-1.05022
HNRNPUL2	-1.05094
TMED5	-1.05444
PDHA1	-1.06889
PSAT1	-1.06982
UBE2L3	-1.07015
BLVRB	-1.07026
GTF2I	-1.0727
METTL13	-1.07735
EPS15	-1.07762
C22orf28	-1.08071
IDH1	-1.08282
TNPO3	-1.08945
GUSB	-1.08951
SMNDC1	-1.10265
DAP3	-1.1158
ARRB1	-1.12561
HDGFRP2	-1.13083
ACTBL2	-1.13227
TARS	-1.13774
IFI35	-1.14353
DNAJC3	-1.15521
KRT2	-1.15523
TBCE	-1.16165
FKBP5	-1.1622
CDK1	-1.16609
P2RX4	-1.17098
FAM129A	-1.17918
STT3B	-1.19601
ASAH1	-1.20242
PEX14	-1.20303
PTRH2	-1.2048
B2M	-1.20629
NDUFA5	-1.2191
PAFAH1B1	-1.22286
NPL	-1.23346
POTEF	-1.23608
RBM17	-1.23706
EPHX1	-1.23993
NAGK	-1.25584
AIFM1	-1.26268
DNM1L	-1.27219
RPS17	-1.29409
DNAJC7	-1.30238
PPP1R7	-1.32422
PFDN5	-1.32661
TUBA4A	-1.33396
RRBP1	-1.33479
SULT1A1	-1.33566
ERMP1	-1.33817
YTHDF2	-1.33863
TCERG1	-1.33864
SCFD1	-1.34087
PLXNB2	-1.34862
PPIE	-1.36796
AMPD2	-1.3718
CHI3L1	-1.37951
BASP1	-1.38958
PCYOX1	-1.42483
ATP1B3	-1.44028
IQGAP2	-1.44564
DRG1	-1.44841
SDF2L1	-1.47571
S100A12	-1.49273
VAC14	-1.49629
C5AR1	-1.50602
MARS	-1.52297
ABHD10	-1.5241
RDX	-1.54719
AHSA1	-1.54752
PLS3	-1.55055
HAGH	-1.55393
IPO4	-1.58308
GK	-1.58416
CKB	-1.60563
ACPP	-1.6094
PSMB2	-1.6098
HMBS	-1.61042
ZC3H18	-1.61467
AIF1	-1.61714
CADM1	-1.62483
QPRT	-1.66933
ARFIP1	-1.67574
TOR1AIP1	-1.68479
VRK1	-1.69448
MOB1B	-1.70158
LMAN2L	-1.71297
PHB2	-1.71869
DYNC1I2	-1.71906
SNRPD1	-1.7253
AP2A1	-1.74215
DCTN1	-1.74903
CTNND1	-1.75797
TMEM87B	-1.76352
DDX42	-1.79483
MRPL39	-1.7992
RAB21	-1.80517
ITGAX	-1.82183
ASNA1	-1.84107
CD163	-1.85312
CPSF7	-1.87757
NEMF	-1.89608
UBAP2L	-1.91253
TMED7	-1.91481
SNX1	-1.91972
RAE1	-1.93448
LAIR1	-1.96058
TNPO1	-1.97608
PPP4R2	-1.98361
WDR5	-2.0386
PBXIP1	-2.05865
POTEJ	-2.07498
DNM2	-2.14824
USP7	-2.18714
PEPD	-2.1879
HLA-B	-2.20923
LRPAP1	-2.22353
S100A9	-2.2319
MRPL16	-2.28237
NCBP1	-2.28462
ETHE1	-2.31716
PAFAH1B2	-2.3588
GCLM	-2.39979
PYCARD	-2.53599
SH3BP1	-2.56932
MTA2	-2.58287
CHMP4A	-2.62623
COPS2	-2.66847
AIP	-2.68993
RPS6KA3	-2.75475
PLCB2	-2.80183
ARHGAP18	-2.9368
CLPB	-3.06549
GFPT1	-3.16407
DMXL2	-3.16745
ABRACL	-3.20183
AP3B1	-3.22401
HTATIP2	-3.25869
WDR12	-3.34015
PTPRE	-3.64352
TXNDC5	-3.656
FKBP15	-3.73855
OGFR	-3.7387
CUL5	-3.84208
SMARCC1	-5.33068
NMI	-5.8066
BCAP29	-6.42272
